# 5’UTR translational inhibition of neuroblastoma dependency factors using the CR-1-31-B rocaglate

**DOI:** 10.1101/2024.08.29.610236

**Authors:** C Nunes, SL Bekaert, S Parsa, I Nelen, F Martens, E De Stanchina, E Sanders, E Hilgert, S T’sas, P Zhao, F De Vloed, A Eggermont, S Goossens, A Sablina, L Depestel, HG Wendel, K Durinck

**Affiliations:** Department for Biomolecular Medicine, Ghent University, Medical Research Building (MRB1), Corneel Heymanslaan 10, B-9000 Ghent, Belgium; Cancer Research Institute Ghent (CRIG), B-9000 Ghent, Belgium; Cancer Biology and Genetics, Memorial Sloan-Kettering Cancer Center, New York, NY, USA; Department of Diagnostic Sciences, Ghent University, Ghent, Belgium; VIB-KU Leuven Center for Cancer Biology, VIB, 3000 Leuven, Belgium; Department of Oncology, KU Leuven, Herestraat 49, 3000 Leuven, Belgium

**Keywords:** neuroblastoma, precision oncology, translation, shotgun proteomics, ribosome footprinting

## Abstract

Current therapies for neuroblastoma are often ineffective and survivors suffer from severe long-term therapy related side-effects, underscoring the need for identification of novel drugging strategies. We performed an in-depth evaluation of phenotypic and molecular responses following exposure of neuroblastoma cells to the rocaglate CR-1-31-B, scrutinizing its mode-of-action through integrative ribosome footprinting and shotgun proteome profiling. We could show that CR-1-31-B significantly reduces tumor growth *in vivo* without apparent toxicity. By means of combined ribosome footprinting and transcriptome analysis we uncovered that CR-1-31-B treatment downregulates translation efficiencies of several major neuroblastoma dependencies including *MYCN*, *CCND1* and *ALK* as well as factors involved in the G2/M checkpoint. Upregulated targets are enriched for oxidative phosphorylation pathway components and DNA repair. At the proteome level, CR-1-31-B imposed downregulation of a FOXM1 driven signature, including the FOXM1 target gene *TPX2*. We show that neuroblastoma cells are dependent on TPX2 for growth and DNA repair and further demonstrate enhanced CHK1 sensitivity upon TPX2 knockdown. Next, we also observed synergistic effects of CHK1 inhibition with CR-1-31-B. In conclusion, our data support CR-1-31-B as a potent novel therapeutic agent in neuroblastoma, in particular in combination with DNA damage or replication stress inducing agents.
