## Supplementary Table 3 for "5’UTR translational inhibition of neuroblastoma dependency factors using the CR-1-31-B rocaglate"

### Sheet: Sheet1
Supplementary Table 3: Cell lines used in the manuscript with the sample ID, ALK mutation and MYCN amplification status.
Sample ID	ALK mutationa	MYCN statusb
CLB-GA	R1275Q	NA
IMR-32	wt	A
SK-N-AS	wt	NA
SH-SY5Y	F1174L	NA
SK-N-FI	wt	NA
SK-N-BE(1)N	F1174S	A
SK-N-BE(2)-C	wt	A
N206	F1174L	A
SH-EP	F1174L	NA
NB-1	wt (ampl)	A
awt = wild type
bNA = non amplified, A = amplified
